# Co-Targeting Nuclear Export and Translation Initiation Uncovers a Therapeutic Vulnerability in Lethal Prostate Cancer

**DOI:** 10.64898/2026.05.04.722693

**Authors:** Jessica D. Kindrick, Kinjal Bhadresha, Xiaohu Zhang, Erica L. Beatson, Spencer S. Gaut, Benjamin C. Brim, Patrick J. Signorelli, Roger Depaz, Jessica L. Horner, Posey S. Whidden, John M. Ching, Kelli M. Wilson, Savannah Wood, Crystal McKnight, Erin Beck, Carleen Klumpp-Thomas, Ross Lake, Elijah Edmondson, Michele Ceribelli, Cindy H. Chau, Craig J. Thomas, William D Figg

**Affiliations:** Genitourinary Malignancies Branch, Center for Cancer Research, National Cancer Institute, National Institutes of Health, Bethesda, MD, USA; Division of Preclinical Innovation, National Center for Advancing Translational Sciences, National Institutes of Health, Rockville, MD, USA; Clinical Pharmacology Program, Office of the Clinical Director, Center for Cancer Research, National Cancer Institute, Bethesda, Maryland, USA; Laboratory of Cancer Biology and Genetics, Center for Cancer Research, National Cancer Institute, National Institutes of Health, Bethesda, MD, USA; Molecular Histopathology Lab, Laboratory of Animal Sciences Program, Frederick National Lab for Cancer Research

## Abstract

Metastatic castration-resistant prostate cancer (mCRPC) remains lethal as adaptive resistance to standard-of-care therapy develops, often driven by AR splice variants alongside transcriptional and translational reprogramming. To identify strategies capable of overcoming these mechanisms, we performed an unbiased high-throughput screen of 2,480 mechanistically annotated compounds across advanced prostate cancer models. Exportin-1 (XPO1)-mediated nuclear export emerged as a critical dependency, and matrix-based combination screening uncovered robust synergy between inhibitors of XPO1 and the translation initiation factor EIF4A1. Dual inhibition induced coordinated disruption of oncogenic protein networks, including AR/AR-V7, triggering apoptosis and suppressing cell-cycle and metabolic programs. These effects extended to genetically diverse patient-derived organoids and in vivo xenografts at low doses, approximately 8-fold (Eltanexor) and 12-fold (Zotatifin) below established human single-agent regimens. Together, these findings reveal concurrent control of nuclear export and protein translation as a therapeutic vulnerability in mCRPC, providing a strong rationale for clinical evaluation of XPO1-EIF4A1 co-inhibition to overcome AR-driven resistance.

**STATEMENT OF SIGNIFICANCE:** Unbiased combinatorial screening reveals co-inhibition of nuclear export and translation initiation as a vulnerability in metastatic castration-resistant prostate cancer. Dual targeting of XPO1 and EIF4A1 drives synergistic collapse of oncogenic protein networks, including AR/AR-V7 signaling, to overcome key resistance mechanisms and induce potent antitumor responses across heterogeneous models. Notably, these effects are achieved at substantially reduced doses using clinically tractable agents, defining a mechanistically grounded therapeutic strategy poised for rapid clinical translation.
