## Supplemental Table S3 for "Co-Targeting Nuclear Export and Translation Initiation Uncovers a Therapeutic Vulnerability in Lethal Prostate Cancer"

### Sheet: TableS3
Table S3. Targeted combination drug screening, related to Figure 2
Drug1_ID	Drug1_Name	Drug1_Conc	Drug1_Dose	Drug2_ID	Drug2_Name	Drug2_Conc	Drug2_Dose	LNCaP95_ExcessHSA	LNCaP95_DBSumPos	LNCaP95_DBSumNeg	VCaPCR_ExcessHSA	VCaPCR_DBSumPos	VCaPCR_DBSumNeg	LNCaP_ExcessHSA	LNCaP_DBSumPos	LNCaP_DBSumNeg	DU145_ExcessHSA	DU145_DBSumPos	DU145_DBSumNeg	Twenty2RV1_ExcessHSA	Twenty2RV1_DBSumPos	Twenty2RV1_DBSumNeg	PC3_ExcessHSA	PC3_DBSumPos	PC3_DBSumNeg	VCaP_ExcessHSA	VCaP_DBSumPos	VCaP_DBSumNeg
NCGC01494372-01	(-)-Des-methyl pateamine A	0.5,0.25,0.125,0.0625,0.03125,0.015625,0.007812400000000001,0.0039062000000000003,0.0019532,0.0	High	NCGC00508985-03	Eltanexor	0.5,0.25,0.125,0.0625,0.03125,0.015625,0.007812400000000001,0.0039062000000000003,0.0019532,0.0	Low	-566.539	0.37776	-2.25385	-454.971	0.46011	-2.65823	-509.765	4.36219	-0.64401	-476.922	0.36236	-5.13158	-619.744	0.28199	-3.43591	-653.333	1.83328	-3.14833	-408.879	0.20764	-3.85295
NCGC00842104-03	Zotatifin	0.5,0.25,0.125,0.0625,0.03125,0.015625,0.007812400000000001,0.0039062000000000003,0.0019532,0.0	Low	NCGC00508985-03	Eltanexor	0.5,0.25,0.125,0.0625,0.03125,0.015625,0.007812400000000001,0.0039062000000000003,0.0019532,0.0	Low	-1136.35	2.78008	-3.43632	-1281.07	0.23703	-7.46885	-1053.95	2.87369	-1.11883	-462.646	2.38167	-4.09623	-1206.98	0.38619	-7.52273	-1022.16	0.50747	-4.44671	-1251.72	0.0194	-10.9042
NCGC01494372-01	(-)-Des-methyl pateamine A	0.05,0.025,0.0125,0.00625,0.003125,0.0015624000000000002,7.812000000000001E-4,3.9060000000000006E-4,1.954E-4,0.0	Low	NCGC00508985-03	Eltanexor	0.5,0.25,0.125,0.0625,0.03125,0.015625,0.007812400000000001,0.0039062000000000003,0.0019532,0.0	Low	-510.784	1.69371	-1.70065	-644.346	0.38281	-4.23645	-491.259	5.40391	-0.45237	-474.668	0.44403	-4.66256	-604.992	0.63787	-3.52607	-676.87	2.15722	-2.0358	-400.8	0.45618	-3.69961
NCGC00842104-03	Zotatifin	5.0,2.5,1.25,0.625,0.3125,0.15625,0.078125,0.0390624,0.0195312,0.0	High	NCGC00508985-03	Eltanexor	0.5,0.25,0.125,0.0625,0.03125,0.015625,0.007812400000000001,0.0039062000000000003,0.0019532,0.0	Low	-1584.69	1.27909	-6.66204	-1306.27	0.23401	-8.21971	-1185.43	2.4581	-1.20857	-877.581	0.33171	-8.18629	-1206.94	0.52867	-7.52853	-1221.06	1.07843	-5.05604	-679.353	0.1531	-4.7358
NCGC00651826-05	CR-1-31-B	0.5,0.25,0.125,0.0625,0.03125,0.015625,0.007812400000000001,0.0039062000000000003,0.0019532,0.0	Low	NCGC00508985-03	Eltanexor	0.5,0.25,0.125,0.0625,0.03125,0.015625,0.007812400000000001,0.0039062000000000003,0.0019532,0.0	Low	-1448.6	1.43457	-7.48668	-814.862	0.24411	-5.32458	-1092.58	3.20476	-1.92761	-751.632	0.26449	-7.78082	-1187.08	0.69186	-8.03115	-867.812	2.18726	-4.16949	-781.706	0.13492	-6.51978
NCGC00485815-03	Rocaglamide	0.5,0.25,0.125,0.0625,0.03125,0.015625,0.007812400000000001,0.0039062000000000003,0.0019532,0.0	Low	NCGC00508985-03	Eltanexor	0.5,0.25,0.125,0.0625,0.03125,0.015625,0.007812400000000001,0.0039062000000000003,0.0019532,0.0	Low	-1173.79	1.83806	-4.90732	-1155.07	0.19936	-7.9941	-1286.54	2.19839	-3.32961	-552.511	0.69275	-6.21787	-1187.7	0.57115	-8.58371	-892.476	1.40704	-4.57631	-1244.42	0.02978	-11.1803
NCGC00651826-05	CR-1-31-B	5.0,2.5,1.25,0.625,0.3125,0.15625,0.078125,0.0390624,0.0195312,0.0	High	NCGC00508985-03	Eltanexor	0.5,0.25,0.125,0.0625,0.03125,0.015625,0.007812400000000001,0.0039062000000000003,0.0019532,0.0	Low	-1198.25	0.61387	-5.94138	-183.284	0.74041	-0.70707	-843.187	4.51611	-1.18787	-247.333	1.17874	-3.20629	-912.684	0.95376	-5.4193	-802.148	2.94401	-2.32437	-26.2493	0.33719	-0.13531
NCGC00485815-03	Rocaglamide	5.0,2.5,1.25,0.625,0.3125,0.15625,0.078125,0.0390624,0.0195312,0.0	High	NCGC00508985-03	Eltanexor	0.5,0.25,0.125,0.0625,0.03125,0.015625,0.007812400000000001,0.0039062000000000003,0.0019532,0.0	Low	-1705.09	0.65332	-8.20662	-900.476	0.10065	-4.6487	-1297.01	1.6935	-3.78419	-534.786	0.73554	-5.66007	-1133.35	0.7835	-8.04468	-1083.63	1.99372	-3.69634	-648.872	0.05226	-4.58605
NCGC00508985-03	Eltanexor	0.5,0.25,0.125,0.0625,0.03125,0.015625,0.007812400000000001,0.0039062000000000003,0.0019532,0.0	Low	NCGC00842104-03	Zotatifin	0.5,0.25,0.125,0.0625,0.03125,0.015625,0.007812400000000001,0.0039062000000000003,0.0019532,0.0	Low	-1207.11	2.22154	-4.33924	-1388.08	0.40775	-8.84601	-1124.63	2.27769	-1.66179	-615.592	0.17415	-6.33007	-1338.77	0.44218	-9.38954	-616.09	2.90701	-2.09271	-1242.99	0.13635	-10.9472
NCGC00508985-03	Eltanexor	5.0,2.5,1.25,0.625,0.3125,0.15625,0.078125,0.0390624,0.0195312,0.0	High	NCGC00842104-03	Zotatifin	0.5,0.25,0.125,0.0625,0.03125,0.015625,0.007812400000000001,0.0039062000000000003,0.0019532,0.0	Low	-1697.8	0.84181	-6.11103	-1395.33	0.10499	-9.72749	-1420.4	1.73603	-2.1085	-770.244	2.06583	-7.64425	-810.079	1.22302	-4.77794	-891.187	4.42941	-1.24089	-1247.93	0.22093	-10.4565
NCGC00386310-01	Selinexor	0.5,0.25,0.125,0.0625,0.03125,0.015625,0.007812400000000001,0.0039062000000000003,0.0019532,0.0	Low	NCGC00842104-03	Zotatifin	0.5,0.25,0.125,0.0625,0.03125,0.015625,0.007812400000000001,0.0039062000000000003,0.0019532,0.0	Low	-1371.62	1.80204	-4.39145	-996.618	0.77997	-5.60531	-1323.46	0.77236	-3.05566	-625.364	0.79094	-7.04459	-1104.05	0.70468	-8.83238	-1131.26	0.30535	-5.24046	-896.744	0.39775	-7.79473
NCGC00386421-07	Verdinexor	0.5,0.25,0.125,0.0625,0.03125,0.015625,0.007812400000000001,0.0039062000000000003,0.0019532,0.0	Low	NCGC00842104-03	Zotatifin	0.5,0.25,0.125,0.0625,0.03125,0.015625,0.007812400000000001,0.0039062000000000003,0.0019532,0.0	Low	-1372.27	2.20515	-4.78169	-1003.6	0.81527	-6.22843	-1302.28	1.10109	-2.65234	-707.734	0.56464	-7.6178	-949.352	0.67569	-7.02245	-881.764	1.2835	-3.01604	-801.205	0.74646	-7.09762
NCGC00162440-07	Leptomycin B	0.5,0.25,0.125,0.0625,0.03125,0.015625,0.007812400000000001,0.0039062000000000003,0.0019532,0.0	Low	NCGC00842104-03	Zotatifin	0.5,0.25,0.125,0.0625,0.03125,0.015625,0.007812400000000001,0.0039062000000000003,0.0019532,0.0	Low	-561.01	0.66673	-1.3466	-367.615	0.8897	-0.5407	-648.94	2.85682	-0.26765	-224.095	7.80185	-0.67659	156.069	3.64519	-0.00485	-874.114	4.71299	-0.05182	-294.266	0.55081	-1.07258
NCGC00386310-01	Selinexor	5.0,2.5,1.25,0.625,0.3125,0.15625,0.078125,0.0390624,0.0195312,0.0	High	NCGC00842104-03	Zotatifin	0.5,0.25,0.125,0.0625,0.03125,0.015625,0.007812400000000001,0.0039062000000000003,0.0019532,0.0	Low	-1720.16	0.73607	-5.70218	-1332.47	0.70124	-6.72464	-1313.32	1.64366	-1.36842	-1075.89	0.51616	-9.0523	-787.984	1.30381	-3.98462	-1026.96	3.04403	-1.28413	-1124.97	0.12538	-8.76438
NCGC00386421-07	Verdinexor	5.0,2.5,1.25,0.625,0.3125,0.15625,0.078125,0.0390624,0.0195312,0.0	High	NCGC00842104-03	Zotatifin	0.5,0.25,0.125,0.0625,0.03125,0.015625,0.007812400000000001,0.0039062000000000003,0.0019532,0.0	Low	-1272.64	1.58416	-3.25216	-1039.09	0.41844	-4.73246	-1232.29	1.54786	-1.32177	-1408.85	0.58394	-10.2779	-953.703	0.74913	-6.29824	-1222.77	1.62433	-2.61597	-1017.07	0.15389	-8.94964
NCGC00162440-07	Leptomycin B	5.0,2.5,1.25,0.625,0.3125,0.15625,0.078125,0.0390624,0.0195312,0.0	High	NCGC00842104-03	Zotatifin	0.5,0.25,0.125,0.0625,0.03125,0.015625,0.007812400000000001,0.0039062000000000003,0.0019532,0.0	Low	-216.709	0.63274	-0.09161	-272.444	0.45993	-0.46647	-729.472	2.44944	-0.34411	-296.511	6.15608	-0.79457	98.6548	2.8658	-0.02621	-832.412	5.32383	-0.05178	-116.642	0.40674	-0.1737
NCGC01494372-01	(-)-Des-methyl pateamine A	0.5,0.25,0.125,0.0625,0.03125,0.015625,0.007812400000000001,0.0039062000000000003,0.0019532,0.0	High	NCGC00508985-03	Eltanexor	5.0,2.5,1.25,0.625,0.3125,0.15625,0.078125,0.0390624,0.0195312,0.0	High	-583.944	0.3224	-1.83188	-404.003	0.55177	-1.79443	-785.544	6.32308	-0.57378	-309.932	5.68452	-3.8415	-479.016	0.71174	-1.57047	-736.71	7.39966	-0.84319	-286.207	0.5544	-2.62902
NCGC00842104-03	Zotatifin	0.5,0.25,0.125,0.0625,0.03125,0.015625,0.007812400000000001,0.0039062000000000003,0.0019532,0.0	Low	NCGC00508985-03	Eltanexor	5.0,2.5,1.25,0.625,0.3125,0.15625,0.078125,0.0390624,0.0195312,0.0	High	-1726.18	0.51668	-6.00081	-1196.99	0.36059	-7.62476	-1343.59	1.35829	-1.69692	-1182.98	1.48967	-9.54192	-849.826	1.09534	-5.23529	-1120.62	2.68155	-2.30215	-998.529	0.19219	-7.82784
NCGC01494372-01	(-)-Des-methyl pateamine A	0.05,0.025,0.0125,0.00625,0.003125,0.0015624000000000002,7.812000000000001E-4,3.9060000000000006E-4,1.954E-4,0.0	Low	NCGC00508985-03	Eltanexor	5.0,2.5,1.25,0.625,0.3125,0.15625,0.078125,0.0390624,0.0195312,0.0	High	-629.112	1.08971	-2.61925	-435.274	0.79233	-2.68907	-774.303	3.50859	-0.78399	-564.915	2.67095	-5.95371	-518.763	0.7854	-2.70093	-642.85	4.33369	-1.12587	-487.095	0.57739	-4.37774
NCGC00842104-03	Zotatifin	5.0,2.5,1.25,0.625,0.3125,0.15625,0.078125,0.0390624,0.0195312,0.0	High	NCGC00508985-03	Eltanexor	5.0,2.5,1.25,0.625,0.3125,0.15625,0.078125,0.0390624,0.0195312,0.0	High	-2326.76	0.03313	-10.9423	-1230.82	0.35455	-7.8095	-1440.84	2.03267	-1.60438	-617.538	3.4535	-5.25736	-770.021	1.54818	-3.78119	-1083.14	5.40262	-1.10142	-574.276	0.46398	-4.10124
NCGC00651826-05	CR-1-31-B	0.5,0.25,0.125,0.0625,0.03125,0.015625,0.007812400000000001,0.0039062000000000003,0.0019532,0.0	Low	NCGC00508985-03	Eltanexor	5.0,2.5,1.25,0.625,0.3125,0.15625,0.078125,0.0390624,0.0195312,0.0	High	-1921.64	0.32204	-8.2476	-828.106	0.28561	-4.30947	-1211.62	3.07603	-2.111	-1080.32	1.9858	-8.49147	-787.569	1.51681	-4.82299	-917.834	3.75909	-2.12387	-635.723	0.38222	-4.2321
NCGC00485815-03	Rocaglamide	0.5,0.25,0.125,0.0625,0.03125,0.015625,0.007812400000000001,0.0039062000000000003,0.0019532,0.0	Low	NCGC00508985-03	Eltanexor	5.0,2.5,1.25,0.625,0.3125,0.15625,0.078125,0.0390624,0.0195312,0.0	High	-1627.29	0.86381	-6.29393	-1033.25	0.13294	-5.93593	-1241.18	2.2253	-1.98797	-999.375	1.87969	-8.70812	-695.609	2.23614	-5.59696	-927.934	2.47487	-3.13847	-987.367	0.1527	-7.864
NCGC00651826-05	CR-1-31-B	5.0,2.5,1.25,0.625,0.3125,0.15625,0.078125,0.0390624,0.0195312,0.0	High	NCGC00508985-03	Eltanexor	5.0,2.5,1.25,0.625,0.3125,0.15625,0.078125,0.0390624,0.0195312,0.0	High	-1649.75	0	-6.71922	-288.097	0.43984	-0.66313	-1185.62	4.44947	-1.11678	-113.027	4.83783	-2.26028	-632.715	1.82367	-2.82929	-521.36	6.54131	-0.74927	-35.653	0.62858	-0.04396
NCGC00485815-03	Rocaglamide	5.0,2.5,1.25,0.625,0.3125,0.15625,0.078125,0.0390624,0.0195312,0.0	High	NCGC00508985-03	Eltanexor	5.0,2.5,1.25,0.625,0.3125,0.15625,0.078125,0.0390624,0.0195312,0.0	High	-2203.96	0.08625	-9.546	-816.764	0.20121	-3.36872	-1467.67	2.5157	-2.35051	-235.127	5.11993	-3.19105	-709.85	1.96321	-3.43224	-801.833	5.67565	-1.14665	-438.043	0.29633	-2.06334
NCGC00508985-03	Eltanexor	0.5,0.25,0.125,0.0625,0.03125,0.015625,0.007812400000000001,0.0039062000000000003,0.0019532,0.0	Low	NCGC00842104-03	Zotatifin	5.0,2.5,1.25,0.625,0.3125,0.15625,0.078125,0.0390624,0.0195312,0.0	High	-1448.02	1.72887	-5.58611	-989.323	0.68339	-5.73026	-1375.41	1.09877	-2.78626	-340.627	1.15277	-4.08101	-1029.47	0.69232	-6.16631	-944.462	1.05634	-2.95656	-551.238	0.18591	-4.224
NCGC00508985-03	Eltanexor	5.0,2.5,1.25,0.625,0.3125,0.15625,0.078125,0.0390624,0.0195312,0.0	High	NCGC00842104-03	Zotatifin	5.0,2.5,1.25,0.625,0.3125,0.15625,0.078125,0.0390624,0.0195312,0.0	High	-2173.66	0.02848	-8.2928	-1131.2	0.23575	-6.61385	-1636.7	1.53543	-3.35926	-491.465	3.24097	-4.41943	-781.028	1.68796	-3.7243	-1144.52	3.88852	-1.99194	-466.359	0.54955	-3.47083
NCGC00386310-01	Selinexor	0.5,0.25,0.125,0.0625,0.03125,0.015625,0.007812400000000001,0.0039062000000000003,0.0019532,0.0	Low	NCGC00842104-03	Zotatifin	5.0,2.5,1.25,0.625,0.3125,0.15625,0.078125,0.0390624,0.0195312,0.0	High	-1480.94	2.12852	-5.60934	-942.59	1.4522	-6.29031	-1206.59	1.8791	-1.98054	-287.001	1.06541	-3.93542	-915.067	1.13397	-5.27616	-913.91	1.15616	-3.42006	-596.586	0.10192	-4.69891
NCGC00386421-07	Verdinexor	0.5,0.25,0.125,0.0625,0.03125,0.015625,0.007812400000000001,0.0039062000000000003,0.0019532,0.0	Low	NCGC00842104-03	Zotatifin	5.0,2.5,1.25,0.625,0.3125,0.15625,0.078125,0.0390624,0.0195312,0.0	High	-1549.65	1.86964	-6.05196	-794.478	1.75417	-5.09179	-1131.26	2.32338	-1.14085	-235.964	1.66044	-3.63977	-763.889	1.50243	-4.71277	-931.942	0.88142	-3.21864	-527.196	0.16755	-3.78784
NCGC00162440-07	Leptomycin B	0.5,0.25,0.125,0.0625,0.03125,0.015625,0.007812400000000001,0.0039062000000000003,0.0019532,0.0	Low	NCGC00842104-03	Zotatifin	5.0,2.5,1.25,0.625,0.3125,0.15625,0.078125,0.0390624,0.0195312,0.0	High	-524.78	0.55187	-0.88651	-534.78	0.17806	-1.03901	-451.473	6.2126	-0.01202	-309.248	9.32769	0	115.453	3.87344	0	-1257.32	4.91053	0	-196.89	0.69204	-0.27948
NCGC00386310-01	Selinexor	5.0,2.5,1.25,0.625,0.3125,0.15625,0.078125,0.0390624,0.0195312,0.0	High	NCGC00842104-03	Zotatifin	5.0,2.5,1.25,0.625,0.3125,0.15625,0.078125,0.0390624,0.0195312,0.0	High	-1948.04	0.01043	-6.99756	-1283.82	0.04491	-7.26184	-1131.57	3.45619	-0.35426	-1599.28	0.51333	-9.29363	-736.449	1.47575	-3.03528	-1315.33	2.37515	-1.58534	-519.689	0.28766	-3.47084
NCGC00386421-07	Verdinexor	5.0,2.5,1.25,0.625,0.3125,0.15625,0.078125,0.0390624,0.0195312,0.0	High	NCGC00842104-03	Zotatifin	5.0,2.5,1.25,0.625,0.3125,0.15625,0.078125,0.0390624,0.0195312,0.0	High	-1705.83	0.1001	-6.70583	-1197.43	0.09147	-7.38418	-1295	2.14154	-0.73105	-1384.28	0.62623	-7.37365	-910.693	1.33834	-5.20528	-1461.25	1.52471	-3.2634	-527.932	0.29232	-3.87954
NCGC00162440-07	Leptomycin B	5.0,2.5,1.25,0.625,0.3125,0.15625,0.078125,0.0390624,0.0195312,0.0	High	NCGC00842104-03	Zotatifin	5.0,2.5,1.25,0.625,0.3125,0.15625,0.078125,0.0390624,0.0195312,0.0	High	-266.194	0.66098	-0.09217	-449.681	0.1172	-0.70494	-505.964	6.84773	-0.03267	-288.789	9.79665	-0.01738	175.057	4.13974	0	-995.447	7.19087	0	-243.594	0.68987	-0.01673
