## Supplemental Table S4 for "Co-Targeting Nuclear Export and Translation Initiation Uncovers a Therapeutic Vulnerability in Lethal Prostate Cancer"

### Sheet: TableS4
Table S4. Apoptosis combination drug screening, related to Figure 3
Drug1_ID	Drug1_Name	Drug1_Conc	Drug2_ID	Drug2_Name	Drug2_Conc	LNCaP95_ExcessHSA	LNCaP95_DBSumPos	LNCaP95_DBSumNeg	VCaPCR_ExcessHSA	VCaPCR_DBSumPos	VCaPCR_DBSumNeg	timepoint
NCGC00508985-01	Eltanexor	10.0,5.0,2.5,1.25,0.625,0.3125,0.15625,0.078125,0.0390624,0.0	NCGC00842104-01	Zotatifin	5.0,2.5,1.25,0.625,0.3125,0.15625,0.078125,0.0390624,0.0195312,0.0	19.8885	0.06965	-0.11941	40.1195	1.7499	-0.04304	2
NCGC00508985-01	Eltanexor	10.0,5.0,2.5,1.25,0.625,0.3125,0.15625,0.078125,0.0390624,0.0	NCGC00842104-01	Zotatifin	5.0,2.5,1.25,0.625,0.3125,0.15625,0.078125,0.0390624,0.0195312,0.0	25.8814	0.1067	-0.22358	52.5611	0.42666	-0.35555	4
NCGC00508985-01	Eltanexor	10.0,5.0,2.5,1.25,0.625,0.3125,0.15625,0.078125,0.0390624,0.0	NCGC00842104-01	Zotatifin	5.0,2.5,1.25,0.625,0.3125,0.15625,0.078125,0.0390624,0.0195312,0.0	42.4313	0.22222	-0.28701	26.0032	0.58186	-0.14236	6
NCGC00508985-01	Eltanexor	10.0,5.0,2.5,1.25,0.625,0.3125,0.15625,0.078125,0.0390624,0.0	NCGC00842104-01	Zotatifin	5.0,2.5,1.25,0.625,0.3125,0.15625,0.078125,0.0390624,0.0195312,0.0	94.1344	0.50007	-0.40628	49.0463	1.06649	-0.12249	8
NCGC00508985-01	Eltanexor	10.0,5.0,2.5,1.25,0.625,0.3125,0.15625,0.078125,0.0390624,0.0	NCGC00842104-01	Zotatifin	5.0,2.5,1.25,0.625,0.3125,0.15625,0.078125,0.0390624,0.0195312,0.0	194.373	0.42005	-0.8333	202.979	1.25065	-0.18474	10
NCGC00508985-01	Eltanexor	10.0,5.0,2.5,1.25,0.625,0.3125,0.15625,0.078125,0.0390624,0.0	NCGC00842104-01	Zotatifin	5.0,2.5,1.25,0.625,0.3125,0.15625,0.078125,0.0390624,0.0195312,0.0	464.375	0.08528	-2.33747	596.939	3.55732	-0.2277	12
NCGC00508985-01	Eltanexor	10.0,5.0,2.5,1.25,0.625,0.3125,0.15625,0.078125,0.0390624,0.0	NCGC00842104-01	Zotatifin	5.0,2.5,1.25,0.625,0.3125,0.15625,0.078125,0.0390624,0.0195312,0.0	799.354	0.00269	-4.67421	1278.24	2.91659	-1.11898	14
NCGC00508985-01	Eltanexor	10.0,5.0,2.5,1.25,0.625,0.3125,0.15625,0.078125,0.0390624,0.0	NCGC00842104-01	Zotatifin	5.0,2.5,1.25,0.625,0.3125,0.15625,0.078125,0.0390624,0.0195312,0.0	1338.62	0	-8.47378	2092.77	2.5491	-2.05472	16
NCGC00508985-01	Eltanexor	10.0,5.0,2.5,1.25,0.625,0.3125,0.15625,0.078125,0.0390624,0.0	NCGC00842104-01	Zotatifin	5.0,2.5,1.25,0.625,0.3125,0.15625,0.078125,0.0390624,0.0195312,0.0	1993.1	0.00717	-13.1171	2429.42	1.99033	-2.77156	18
NCGC00508985-01	Eltanexor	10.0,5.0,2.5,1.25,0.625,0.3125,0.15625,0.078125,0.0390624,0.0	NCGC00842104-01	Zotatifin	5.0,2.5,1.25,0.625,0.3125,0.15625,0.078125,0.0390624,0.0195312,0.0	2653.61	0	-16.1683	3110.32	1.22386	-5.14417	20
NCGC00508985-01	Eltanexor	10.0,5.0,2.5,1.25,0.625,0.3125,0.15625,0.078125,0.0390624,0.0	NCGC00842104-01	Zotatifin	5.0,2.5,1.25,0.625,0.3125,0.15625,0.078125,0.0390624,0.0195312,0.0	2910.84	0.01011	-15.0095	3026.53	1.09704	-4.98617	22
NCGC00508985-01	Eltanexor	10.0,5.0,2.5,1.25,0.625,0.3125,0.15625,0.078125,0.0390624,0.0	NCGC00842104-01	Zotatifin	5.0,2.5,1.25,0.625,0.3125,0.15625,0.078125,0.0390624,0.0195312,0.0	3320.08	0.13637	-16.8967	3562.06	1.58111	-5.91447	24
NCGC00386310-01	Selinexor	10.0,5.0,2.5,1.25,0.625,0.3125,0.15625,0.078125,0.0390624,0.0	NCGC00842104-01	Zotatifin	5.0,2.5,1.25,0.625,0.3125,0.15625,0.078125,0.0390624,0.0195312,0.0	20.0598	0.08301	-0.07665	48.39	1.6679	-0.03208	2
NCGC00386310-01	Selinexor	10.0,5.0,2.5,1.25,0.625,0.3125,0.15625,0.078125,0.0390624,0.0	NCGC00842104-01	Zotatifin	5.0,2.5,1.25,0.625,0.3125,0.15625,0.078125,0.0390624,0.0195312,0.0	24.5952	0.11237	-0.20197	28.2776	1.02506	-0.1553	4
NCGC00386310-01	Selinexor	10.0,5.0,2.5,1.25,0.625,0.3125,0.15625,0.078125,0.0390624,0.0	NCGC00842104-01	Zotatifin	5.0,2.5,1.25,0.625,0.3125,0.15625,0.078125,0.0390624,0.0195312,0.0	36.1671	0.13053	-0.26999	18.5474	0.34628	-0.10263	6
NCGC00386310-01	Selinexor	10.0,5.0,2.5,1.25,0.625,0.3125,0.15625,0.078125,0.0390624,0.0	NCGC00842104-01	Zotatifin	5.0,2.5,1.25,0.625,0.3125,0.15625,0.078125,0.0390624,0.0195312,0.0	78.0109	0.31364	-0.41885	59.6087	0.45581	-0.27035	8
NCGC00386310-01	Selinexor	10.0,5.0,2.5,1.25,0.625,0.3125,0.15625,0.078125,0.0390624,0.0	NCGC00842104-01	Zotatifin	5.0,2.5,1.25,0.625,0.3125,0.15625,0.078125,0.0390624,0.0195312,0.0	148.58	0.64511	-0.55552	157.103	1.85147	-0.05278	10
NCGC00386310-01	Selinexor	10.0,5.0,2.5,1.25,0.625,0.3125,0.15625,0.078125,0.0390624,0.0	NCGC00842104-01	Zotatifin	5.0,2.5,1.25,0.625,0.3125,0.15625,0.078125,0.0390624,0.0195312,0.0	293.905	0.54639	-1.28957	518.579	1.23259	-0.35408	12
NCGC00386310-01	Selinexor	10.0,5.0,2.5,1.25,0.625,0.3125,0.15625,0.078125,0.0390624,0.0	NCGC00842104-01	Zotatifin	5.0,2.5,1.25,0.625,0.3125,0.15625,0.078125,0.0390624,0.0195312,0.0	551.977	0.17765	-2.60241	1168.49	1.04366	-1.06447	14
NCGC00386310-01	Selinexor	10.0,5.0,2.5,1.25,0.625,0.3125,0.15625,0.078125,0.0390624,0.0	NCGC00842104-01	Zotatifin	5.0,2.5,1.25,0.625,0.3125,0.15625,0.078125,0.0390624,0.0195312,0.0	922.786	0.02034	-5.89346	1774.23	0.69717	-2.83235	16
NCGC00386310-01	Selinexor	10.0,5.0,2.5,1.25,0.625,0.3125,0.15625,0.078125,0.0390624,0.0	NCGC00842104-01	Zotatifin	5.0,2.5,1.25,0.625,0.3125,0.15625,0.078125,0.0390624,0.0195312,0.0	1403.78	0.0998	-7.20324	2149.35	0.61214	-6.4288	18
NCGC00386310-01	Selinexor	10.0,5.0,2.5,1.25,0.625,0.3125,0.15625,0.078125,0.0390624,0.0	NCGC00842104-01	Zotatifin	5.0,2.5,1.25,0.625,0.3125,0.15625,0.078125,0.0390624,0.0195312,0.0	2097.94	0.12405	-11.6996	2729.2	0.33191	-5.99173	20
NCGC00386310-01	Selinexor	10.0,5.0,2.5,1.25,0.625,0.3125,0.15625,0.078125,0.0390624,0.0	NCGC00842104-01	Zotatifin	5.0,2.5,1.25,0.625,0.3125,0.15625,0.078125,0.0390624,0.0195312,0.0	2514.59	1.90313	-11.2561	2935.16	0.08265	-7.18896	22
NCGC00386310-01	Selinexor	10.0,5.0,2.5,1.25,0.625,0.3125,0.15625,0.078125,0.0390624,0.0	NCGC00842104-01	Zotatifin	5.0,2.5,1.25,0.625,0.3125,0.15625,0.078125,0.0390624,0.0195312,0.0	2989.23	0.518	-14.8343	3536.45	1.43254	-5.89388	24
NCGC00386421-01	Verdinexor	10.0,5.0,2.5,1.25,0.625,0.3125,0.15625,0.078125,0.0390624,0.0	NCGC00842104-01	Zotatifin	5.0,2.5,1.25,0.625,0.3125,0.15625,0.078125,0.0390624,0.0195312,0.0	18.9321	0.04917	-0.12541	114.677	0.40593	-0.44672	2
NCGC00386421-01	Verdinexor	10.0,5.0,2.5,1.25,0.625,0.3125,0.15625,0.078125,0.0390624,0.0	NCGC00842104-01	Zotatifin	5.0,2.5,1.25,0.625,0.3125,0.15625,0.078125,0.0390624,0.0195312,0.0	22.0648	0.14232	-0.14759	7.83487	2.0271	-0.10504	4
NCGC00386421-01	Verdinexor	10.0,5.0,2.5,1.25,0.625,0.3125,0.15625,0.078125,0.0390624,0.0	NCGC00842104-01	Zotatifin	5.0,2.5,1.25,0.625,0.3125,0.15625,0.078125,0.0390624,0.0195312,0.0	34.3735	0.38514	-0.21152	20.8048	0.84366	-0.11239	6
NCGC00386421-01	Verdinexor	10.0,5.0,2.5,1.25,0.625,0.3125,0.15625,0.078125,0.0390624,0.0	NCGC00842104-01	Zotatifin	5.0,2.5,1.25,0.625,0.3125,0.15625,0.078125,0.0390624,0.0195312,0.0	86.3423	0.33851	-0.38014	25.6553	0.88758	-0.13625	8
NCGC00386421-01	Verdinexor	10.0,5.0,2.5,1.25,0.625,0.3125,0.15625,0.078125,0.0390624,0.0	NCGC00842104-01	Zotatifin	5.0,2.5,1.25,0.625,0.3125,0.15625,0.078125,0.0390624,0.0195312,0.0	165.164	0.26252	-0.73761	146.341	1.20684	-0.3174	10
NCGC00386421-01	Verdinexor	10.0,5.0,2.5,1.25,0.625,0.3125,0.15625,0.078125,0.0390624,0.0	NCGC00842104-01	Zotatifin	5.0,2.5,1.25,0.625,0.3125,0.15625,0.078125,0.0390624,0.0195312,0.0	329.195	0.66549	-1.07786	526.74	0.74124	-0.44491	12
NCGC00386421-01	Verdinexor	10.0,5.0,2.5,1.25,0.625,0.3125,0.15625,0.078125,0.0390624,0.0	NCGC00842104-01	Zotatifin	5.0,2.5,1.25,0.625,0.3125,0.15625,0.078125,0.0390624,0.0195312,0.0	608.333	0.44784	-2.75931	1112.76	0.85906	-1.08762	14
NCGC00386421-01	Verdinexor	10.0,5.0,2.5,1.25,0.625,0.3125,0.15625,0.078125,0.0390624,0.0	NCGC00842104-01	Zotatifin	5.0,2.5,1.25,0.625,0.3125,0.15625,0.078125,0.0390624,0.0195312,0.0	1017.87	0.66289	-4.31024	1740.25	0.27337	-2.82966	16
NCGC00386421-01	Verdinexor	10.0,5.0,2.5,1.25,0.625,0.3125,0.15625,0.078125,0.0390624,0.0	NCGC00842104-01	Zotatifin	5.0,2.5,1.25,0.625,0.3125,0.15625,0.078125,0.0390624,0.0195312,0.0	1616.56	1.15039	-7.21805	2416.16	0.09196	-5.65611	18
NCGC00386421-01	Verdinexor	10.0,5.0,2.5,1.25,0.625,0.3125,0.15625,0.078125,0.0390624,0.0	NCGC00842104-01	Zotatifin	5.0,2.5,1.25,0.625,0.3125,0.15625,0.078125,0.0390624,0.0195312,0.0	2134.98	1.55191	-9.91246	2906.72	0.25916	-6.08456	20
NCGC00386421-01	Verdinexor	10.0,5.0,2.5,1.25,0.625,0.3125,0.15625,0.078125,0.0390624,0.0	NCGC00842104-01	Zotatifin	5.0,2.5,1.25,0.625,0.3125,0.15625,0.078125,0.0390624,0.0195312,0.0	2702.63	3.67606	-10.7322	3466.82	0.34408	-7.31508	22
NCGC00386421-01	Verdinexor	10.0,5.0,2.5,1.25,0.625,0.3125,0.15625,0.078125,0.0390624,0.0	NCGC00842104-01	Zotatifin	5.0,2.5,1.25,0.625,0.3125,0.15625,0.078125,0.0390624,0.0195312,0.0	3212.23	5.85295	-13.7805	3920.08	0.14676	-9.10091	24
NCGC00162440-05	Leptomycin B	2.5,1.25,0.625,0.3125,0.15625,0.078125,0.0390624,0.0195312,0.0097656,0.0	NCGC00842104-01	Zotatifin	5.0,2.5,1.25,0.625,0.3125,0.15625,0.078125,0.0390624,0.0195312,0.0	14.155	0.31196	-0.07963	9.48939	1.96416	-0.0242	2
NCGC00162440-05	Leptomycin B	2.5,1.25,0.625,0.3125,0.15625,0.078125,0.0390624,0.0195312,0.0097656,0.0	NCGC00842104-01	Zotatifin	5.0,2.5,1.25,0.625,0.3125,0.15625,0.078125,0.0390624,0.0195312,0.0	9.56264	0.74001	-0.10023	32.1743	0.87868	-0.18576	4
NCGC00162440-05	Leptomycin B	2.5,1.25,0.625,0.3125,0.15625,0.078125,0.0390624,0.0195312,0.0097656,0.0	NCGC00842104-01	Zotatifin	5.0,2.5,1.25,0.625,0.3125,0.15625,0.078125,0.0390624,0.0195312,0.0	32.9292	0.27854	-0.25369	25.5813	0.27862	-0.12663	6
NCGC00162440-05	Leptomycin B	2.5,1.25,0.625,0.3125,0.15625,0.078125,0.0390624,0.0195312,0.0097656,0.0	NCGC00842104-01	Zotatifin	5.0,2.5,1.25,0.625,0.3125,0.15625,0.078125,0.0390624,0.0195312,0.0	69.5894	0.73897	-0.30329	183.139	3.87699	-0.00534	8
NCGC00162440-05	Leptomycin B	2.5,1.25,0.625,0.3125,0.15625,0.078125,0.0390624,0.0195312,0.0097656,0.0	NCGC00842104-01	Zotatifin	5.0,2.5,1.25,0.625,0.3125,0.15625,0.078125,0.0390624,0.0195312,0.0	186.162	1.3137	-0.41182	743.121	7.91915	0	10
NCGC00162440-05	Leptomycin B	2.5,1.25,0.625,0.3125,0.15625,0.078125,0.0390624,0.0195312,0.0097656,0.0	NCGC00842104-01	Zotatifin	5.0,2.5,1.25,0.625,0.3125,0.15625,0.078125,0.0390624,0.0195312,0.0	408.168	2.2013	-0.11626	1820.1	9.24877	-0.28573	12
NCGC00162440-05	Leptomycin B	2.5,1.25,0.625,0.3125,0.15625,0.078125,0.0390624,0.0195312,0.0097656,0.0	NCGC00842104-01	Zotatifin	5.0,2.5,1.25,0.625,0.3125,0.15625,0.078125,0.0390624,0.0195312,0.0	733.606	5.57336	-0.02482	2786.41	6.83722	-0.09801	14
NCGC00162440-05	Leptomycin B	2.5,1.25,0.625,0.3125,0.15625,0.078125,0.0390624,0.0195312,0.0097656,0.0	NCGC00842104-01	Zotatifin	5.0,2.5,1.25,0.625,0.3125,0.15625,0.078125,0.0390624,0.0195312,0.0	1094.35	11.2373	-0.03044	3190.5	9.95649	-0.02129	16
NCGC00162440-05	Leptomycin B	2.5,1.25,0.625,0.3125,0.15625,0.078125,0.0390624,0.0195312,0.0097656,0.0	NCGC00842104-01	Zotatifin	5.0,2.5,1.25,0.625,0.3125,0.15625,0.078125,0.0390624,0.0195312,0.0	1815.4	22.8012	0	3768.41	6.4651	-0.15413	18
NCGC00162440-05	Leptomycin B	2.5,1.25,0.625,0.3125,0.15625,0.078125,0.0390624,0.0195312,0.0097656,0.0	NCGC00842104-01	Zotatifin	5.0,2.5,1.25,0.625,0.3125,0.15625,0.078125,0.0390624,0.0195312,0.0	2394.14	39.097	0	4381.96	3.81936	-0.51057	20
NCGC00162440-05	Leptomycin B	2.5,1.25,0.625,0.3125,0.15625,0.078125,0.0390624,0.0195312,0.0097656,0.0	NCGC00842104-01	Zotatifin	5.0,2.5,1.25,0.625,0.3125,0.15625,0.078125,0.0390624,0.0195312,0.0	2300.17	39.9261	0	4011.88	3.29409	-1.29728	22
NCGC00162440-05	Leptomycin B	2.5,1.25,0.625,0.3125,0.15625,0.078125,0.0390624,0.0195312,0.0097656,0.0	NCGC00842104-01	Zotatifin	5.0,2.5,1.25,0.625,0.3125,0.15625,0.078125,0.0390624,0.0195312,0.0	2876.75	44.4562	0	3969.8	3.13063	-0.60652	24
