## Supplemental Table S6 for "Co-Targeting Nuclear Export and Translation Initiation Uncovers a Therapeutic Vulnerability in Lethal Prostate Cancer"

### Sheet: TableS6
Table S6. Proteomics significantly up- and downregulated proteins, related to Figure 4
Single/Dual Analysis													Combition Timecourse Analysis
Downregulated (log2FC <0.5 & pval <0.05)						Upregulated (log2FC >0.5 & pval <0.05)							Downregulated (log2FC <0.5 & pval <0.05)						Upregulated (log2FC >0.5 & pval <0.05)
LNCaP-95			VCaP-CR			LNCaP-95			VCaP-CR				LNCaP-95			VCaP-CR			LNCaP-95			VCaP-CR
Elta vs DMSO	Zota vs DMSO	Combo vs DMSO	Elta vs DMSO	Zota vs DMSO	Combo vs DMSO	Elta vs DMSO	Zota vs DMSO	Combo vs DMSO	Elta vs DMSO	Zota vs DMSO	Combo vs DMSO		Combo 12h vs DMSO	Combo 24h vs DMSO	Combo 48h vs DMSO	Combo 12h vs DMSO	Combo 24h vs DMSO	Combo 48h vs DMSO	Combo 12h vs DMSO	Combo 24h vs DMSO	Combo 48h vs DMSO	Combo 12h vs DMSO	Combo 24h vs DMSO	Combo 48h vs DMSO
XPO1	PTPRF	PTPRF	GGA2	ASNS	XPO1	RBM23	RIOK3	EEF1D	LRRC8D	UGT2B10	AHK		XPO1	PTPRF	PTPRF	XPO1	XPO1	XPO1	CDC20	EEF1D	FL	PHYH	AHK	AHK
KRT9	HK2	XPO1	TAF4B	SDF4	ASNS	SLC43A2	EIF1B	SQSTM1	TUFT1	IGFBP3	DDB2		MAGED2	XPO1	XPO1	ASNS	ASNS	MCM4	LTV1	SQSTM1	ACTB	CNIH1	DDB2	SELENBP1
KRT2	SUN2	KRT1	CCDC125	GMFB	PTGFRN	NGFR	RAB30	MYL12B	PHYH	CNIH1	DAAM1		APP	KRT1	MCM4	TK1	PTGFRN	CLUH	MDM2	MYL12B	KRT8	BRD9	DAAM1	PPL
DIAPH3	MAGED2	KRT9	JOSD1	KIF11	SDF4	GNG2	ZNF277	SAR1B	SLC43A2	MT-CYB	CLN5		APLP2	KRT9	MME	AR	SDF4	DDX5	RBIS	SAR1B	HSPA4L	SLC43A2	CLN5	HMGCS2
S100A9	GI1	KRT2		JPT1	GRK2		NFX1	TIGAR	MDK	FBXW4	LRRC8D		PDCD4	KRT2	MCM7	MLF2	GRK2	TOP2A		TIGAR	WDR1	ADGRG1	LRRC8D	PCYOX1
DSG1	VDAC3	KRT10		ATOX1	HMGCS1		ZNF654	ZYX	ANKRD10	ATP5MC1	GRN		SLC1A5	KRT10	MCM3	CUEDC2	HMGCS1	MCM7		ZYX	EEF1G	NGFR	GRN	SLC25A24
FANCG	SDF4	HK2		CDK4	GMFB		TMEM128	MKLN1	NRBP2	LITAF	UGT2B10		ST14	HK2	MCM5	HERPUD1	GMFB	MCM2		MKLN1	EEF1D	PRSS23	UGT2B10	CAPN5
DCD	YME1L1	SUN2		TYMS	PBK			SH3GLB1	ZNF124	PEX11A	TUFT1		TPX2	SUN2	MCM2	SESN3	PBK	MKI67		SH3GLB1	SQSTM1	ATP5MC1	TUFT1	KIAA1522
	APP	KRT5		TK1	JPT1			GBP1	TIGD3	CGRRF1	PHYH		CDC123	KRT5	MCM6	GGA2	JPT1	RRM1		GBP1	EIF4A2	F2	PHYH	GSN
	COQ8A	MAGED2		TPX2	ATOX1			ATP2B3	TLR10	TIGD3	TXNIP		JAG1	MAGED2	MKI67	FRMPD4	ATOX1	DNMT1		ATP2B3	MYL12B	HBG1	TXNIP	IRF6
	LGALS3BP	GI1		TACC3	PPP1R14B			METAP2		CDH15	CNNM2		AR	GI1	VIM	ZNF706	PPP1R14B	ASNS		METAP2	ARF5	SERPINC1	CNNM2	LASP1
	ERBIN	VDAC3		DHFR	FADS2			GDF15		CCDC168	MT-CYB		MLF2	VDAC3	PPP1CC	ZNF438	FADS2	GRSF1		GDF15	SERPINB5	GPX3	MT-CYB	DDB2
	APLP2	SDF4		CDC123	LSM14B			MINPP1		FNIP2	SLC43A2		PRORP	SDF4	NT5DC2	CRIM1	LSM14B	PC		MINPP1	PSMB1	INS	SLC43A2	UBXN7
	PDCD4	YME1L1		POLA2	CDK4			LTV1		LARP6	ADGRG1		TBX3	YME1L1	HLTF	SPTB	CDK4	HK2		LTV1	GLRX3	TIGD3	ADGRG1	STBD1
	UHRF1	APP		AR	SLC1A5			DUSP3		ZNF566	NGFR		LAMC1	APP	FOLH1	LRATD1	SLC1A5	ABCF2		DUSP3	SAR1B	CAPN6	NGFR	SOAT1
	SLC1A5	PTPRS		CD81	TYMS			RBM23			GNG2		MMP15	PTPRS	TENM2	GPBP1	TYMS	PTGFRN		RBM23	GBE1	SYCP2L	GNG2	PRCP
	ST14	COQ8A		MLF2	TK1			CASC3			PRSS23		MAGEA1	COQ8A	HK2	R3HDM2	TK1	CDK1		CASC3	HINT1	PPP1R3C	PRSS23	NPC2
	TPX2	LGALS3BP		CKS1B	TPX2			CNN2			ATP5MC1		LAMB2	LGALS3BP	PTGFRN	RYR2	TPX2	IPO8		CNN2	PSME1		ATP5MC1	MGST3
	CENPF	ERBIN		HMMR	LTV1			TPPP			IRF2		MAGEA3	ERBIN	CDK1	PMEPA1	LTV1	CYP51A1		TPPP	GNL2		IRF2	DAAM1
	CDC123	ADAM10		UBE2S	TACC3			RHPN2			LITAF		TAF7	ADAM10	BRAT1		TACC3	PSME3		RHPN2	EIF5		LITAF	OPTN
	GLUL	APLP2		DLGAP5	DHFR			UBE2B			GRHL1		SQLE	APLP2	RNF40		DHFR	PSAT1		UBE2B	GSN		GRHL1	CLN5
	MORC2	PDCD4		MID1IP1	CDC123			RAB30			TCTN3		SYT4	PDCD4	QSOX1		CDC123	RRM2		RAB30	TIGAR		TCTN3	LRRC8D
	JAG1	UHRF1		CPTP	RIOK3			BANF1			ATP6V1B1		NUMBL	UHRF1	PSME3		RIOK3	TTF2		BANF1	GLO1		ATP6V1B1	SLC44A2
	AR	DIAPH3		AAMP	TIMM17A			ZNF277			CALCOCO1		SLC38A2	DIAPH3	ADD3		TIMM17A	TXL		ZNF277	CCDC6		CALCOCO1	SDSL
	MLF2	FADS2		SQLE	POLA2			UBAP2			S100A10		MAGED1	FADS2	SUN2		POLA2	PPFIA2		UBAP2	STX12		S100A10	GRN
	TIMMDC1	CDK4		UBE2T	AR			AP1S2			JUND		PRELID1	CDK4	GNB1		AR	KP2		AP1S2	NUFIP2		JUND	PBXIP1
	PRORP	SLC1A5		SCD	CD81			NBR1			LRRC31		PIGN	SLC1A5	KIF4A		CD81	SDF4		NBR1	ZYX		LRRC31	ENPP4
	MORF4L2	TIMELESS		CDCA5	MLF2			SEC22A			PEX11A		SESN2	TIMELESS	RRM2		MLF2	GPT2		SEC22A	RSF1		PEX11A	TOR1B
	ANLN	FKBP8		EIF1AD	CKS1B			CAPN13			ZNF625		PLA2G2A	FKBP8	TTF2		CKS1B	GRK2		CAPN13	S100A11		ZNF625	TP53I3
	TBX3	ST14		CC2	IMPA2			SCNM1			CGRRF1		TMEM132A	ST14	MAGED2		IMPA2	FAM111B		SCNM1	UBXN7		CGRRF1	TUFT1
	NDC80	TPX2		MEX3A	SLC25A36			MAGED4			FAM193B		SLC2A1	TPX2	PSPH		SLC25A36	LARP4		MAGED4	CALD1		FAM193B	IGFBP3
	LAMC1	CENPF		ABRACL	HMMR			ZNF593			MTMR11		RHOB	CENPF	GI1		HMMR	PPP4R3B		ZNF593	GBP1		MTMR11	TYW3
	PRAME	CDC123		GTSE1	NR2C2AP			PLXND1			ZNF124		CLSTN1	CDC123	GOLIM4		NR2C2AP	KIF2C		PLXND1	POTEJ		ZNF124	RRAS
	NR2F1	SLC39A10		VHL	ESRRA			RBX1			CDH15		CHPF	SLC39A10	MTDH		ESRRA	MTHFD2		RBX1	ATXN2		CDH15	SORL1
	PATZ1	STK25		SLC2A1	DLGAP5			BNIP3L			TP53INP2		SPICE1	STK25	SDF4		DLGAP5	LIG1		BNIP3L	STBD1		TP53INP2	ACPP
	MMP15	JAG1		CHEK1	RABGAP1L			NGFR			SYCP2L		PAIP2	JAG1	GPT2		RABGAP1L	PTMA		NGFR	UGT2B15		SYCP2L	PHYH
	MAGEA1	AR		PDCL	MID1IP1			ZNF654			LARP6		STC2	AR	GRK2		MID1IP1	HMGCS1		ZNF654	GDF15		LARP6	TMEM14C
	BRD2	MAD2L1		PRR15L	AAMP			MDM2					TLL1	MAD2L1	EGFR		AAMP	FDFT1		MDM2	MINPP1			ARL15
	MID1IP1	MLF2		PAIP2	SQLE			CD44					TNFRSF10D	MLF2	SOGA1		SQLE	STEAP2		CD44	CEP97			ANXA2
	LAMB2	TIMMDC1		CUEDC2	PAWR			TMEM128					RNF187	TIMMDC1	PAK4		PAWR	KIF11		TMEM128	U2AF1			HOXB13
	MAGEA3	FAM234A		SLC29A1	KCNK1			LITAF					CEBPB	FAM234A	YME1L1		KCNK1	PBK		LITAF	GOSR1			MYADM
	TAF7	GPRASP2		HMGCR	TUBAL3			RBIS					TNK2	GPRASP2	GRHL2		TUBAL3	JPT1		RBIS	FTH1			CDKN1B
	SQLE	PRORP		PCLAF	SCD			ZNF669					MSH6	PRORP	ITGA6		SCD	YTHDF2		ZNF669	LTV1			FRK
	CD63	SLC25A36		HERPUD1	CC2			ZBTB1					GASK1B	SLC25A36	RS2		CC2	UHRF1		ZBTB1	EIF1B			SERINC5
	SYT4	POLRMT		SERF2	MEX3A			SPPL2A					SPDL1	POLRMT	MRPS34		MEX3A	DIAPH3		SPPL2A	OPTN			MT-CYB
	NUMBL	TBX3		NEK1	ABRACL								BMPR2	TBX3	APP		ABRACL	PPP1R14B			GAN			FUT11
	SLC38A2	KDM5C		CHURC1	ZWINT								STK17B	KDM5C	EXD2		ZWINT	FADS2			STK38L			PCMTD1
	MAGED1	NDC80		SESN3	GTSE1								SPIN4	NDC80	SUN1		GTSE1	HECTD1			EIF2D			SLC43A2
	CD151	LAMC1		ZFAND6	VHL								CCND1	LAMC1	LAS1L		VHL	ADI1			USP22			NGFR
	PIGN	PRAME		GGA2	SLC38A1								KLHL42	PRAME	LONP2		SLC38A1	LSM14B			HLA-H			FBXW4
	SLC5A3	PATZ1		SDC2	SLC2A1								TMEM59	PATZ1	EEF1AKNMT		SLC2A1	CDK4			C2orf49			DDHD1
	SESN2	MMP15		SINHCAF	CHEK1								WLS	MMP15	COQ8A		CHEK1	SLC1A5			RAB43			GNG2
	SUMO1	KIF23		FOXM1	PDCL								HERPUD1	KIF23	EPB41		PDCL	TYMS			GABARAPL2			TMUB2
	CA12	MAGEA1		HSF2	TFAP4								RNF145	MAGEA1	KIF2C		TFAP4	KIF22			RBM23			PRSS23
	NOTCH3	MID1IP1		ZNF573	STC2								MLPH	MID1IP1	AKAP1		STC2	STMN1			SRP19			ATP5MC1
	PLA2G2A	COX15		ZNF706	CUEDC2								RNF167	COX15	LGALS3BP		CUEDC2	CDC20			TP53I3			POLM
	TRMT2B	LAMB2		PEG10	CHCHD10								UBN1	LAMB2	ERBIN		CHCHD10	UCK2			CNN2			PLD2
	DEPTOR	AURKB		CRIM1	ARG2								OAZ2	AURKB	DUT		ARG2	TK1			UBE2B			IRF2
	TMEM132A	MAGEA3		STXBP6	SLC29A1								PCGF3	MAGEA3	STEAP2		SLC29A1	FANCI			RAB30			PARP14
	SLC2A1	TAF7		MLLT11	HMGCR								NR3C1	TAF7	APLP2		HMGCR	TPX2			POLB			LITAF
	RHOB	AAMP		FBXO5	PCLAF								SESN3	AAMP	PEX5		PCLAF	LTV1			HBA1			SERPINI1
	PLD3	TADA2B		ZNF146	HERPUD1								ISG20	TADA2B	DHCR24		HERPUD1	TACC3			ARL15			CYSTM1
	SMPDL3A	SYT4		UBL3	PLPP3								ARHGEF9	SYT4	PDCD4		PLPP3	DHFR			LYSMD3			KIAA1109
	FANCG	NUMBL		CCDC125	SERF2								NKIRAS1	NUMBL	GRB2		SERF2	CENPF			LGALS8			CCDC158
	PAIP2	SLC38A2		GPBP1	LTBR								FGFRL1	SLC38A2	CHP1		LTBR	ATAD2			UBAP2			TCTN3
	STC2	MAGED1		ZNF664	NEK1									MAGED1	BDH1		NEK1	CDC123			TRMT13			SI
	TLL1	CD151		SOX13	CHURC1									CD151	PBK		CHURC1	RIOK3			NBR1			ANXA3
	AZGP1	PIGN		PMEPA1	CD320									PIGN	RPF2		CD320	CDCA8			GID4			HPGD
	ZNF121	SLC5A3			PIMREG									SLC5A3	ALCAM		PIMREG	TRMT112			CNOT6L			ATP6V1B1
	NUF2	SESN2			SESN3									SESN2	OGT		SESN3	TIMM17A			LYST			ITGA1
	SCD5	SCD			GGA2									SCD	GALNT1		GGA2	CHAF1B			SCNM1			TRIB1
	CTSL	GALNS			SDC2									GALNS	NCAPG2		SDC2	POLA2			BNIP3			CA5B
	PJA2	NCBP2AS2			ZNF573									NCBP2AS2	SPG21		ZNF573	KIF20A			ZNF593			CALCOCO1
	EFCAB14	S100A9			ZNF706									S100A9	UHRF1		ZNF706	BUB1B			BNIP3L			ZNF185
	NDFIP1	CCDC80			PEG10									CCDC80	DIAPH3		PEG10	DCK			CRTC3			SLC10A5
	CUEDC2	PLA2G2A			CRIM1									PLA2G2A	PRC1		CRIM1	AR			NGFR			ANKRD10
	RNF187	DSG1			KLK2									DSG1	FADS2		KLK2	CD81			DDHD1			S100A10
	CEBPB	SLC1A4			SAPCD2									SLC1A4	CDC42BPA		SAPCD2	MAD2L1			MDM2			BCAS1
	TNK2	DEPTOR			CPLX2									DEPTOR	HECTD1		CPLX2	TMEM33			MSRB3			ZNF564
	SLC43A2	TMEM132A			STXBP6									TMEM132A	MYO9B		STXBP6	SLC7A1			CRIPT			SPINK1
	RAD51	SLC2A1			MLLT11									SLC2A1	STK3		MLLT11	MARCKSL1			LITAF			LRRC31
	CHMP1B	F1			CPLX1									F1	LSM14B		CPLX1	SPC24			RBIS			RASSF6
	NSMCE4A	PLD3			ZNF3									PLD3	CDK4		ZNF3	MLF2			EIF4E3			HBP1
	MSH6	CHPF			ZNF146									CHPF	SLC1A5		ZNF146	DHPS			ZNF669			PEX11A
	GASK1B	VANGL1			FBXW8									VANGL1	TYMS		FBXW8	NUDT1			KMT2C			ZNF625
	TMEM164	WDTC1			UBL3									WDTC1	TIMELESS		UBL3	NECTIN1						LEG1
	SPDL1	ORMDL3			GPBP1									ORMDL3	SEC61A1		GPBP1	CKS1B						ABCA1
	LZTS2	TFAP4			ZNF664									TFAP4	FKBP8		ZNF664	TSPYL1						MTMR11
	RLIM	FANCG			CEP295									FANCG	ST14		CEP295	STEAP1						ZNF124
	BMPR2	SPICE1			LMX1B									SPICE1	KIF22		LMX1B	IMPA2						TP53INP2
	SLC29A1	PAIP2			PMEPA1									PAIP2	CC1		PMEPA1	TIMM8B						CCDC168
	RALGAPA1	STC2			GAL									STC2	UCK2		GAL	SLC25A36						LRRN2
	STK17B	MPP2			VWA3B									MPP2	ALKBH5		VWA3B	HMMR						SYCP2L
	PIAS2	TLL1			ANKRA2									TLL1	TK1		ANKRA2	MORF4L2						LARP6
	SPIN4	AZGP1												AZGP1	SCO2			ESRRA
	KLHL42	ZNF121												ZNF121	CAB39			AURKA
	TMEM59	S100A8												S100A8	SEC11C			UBE2S
	LAMA3	NDUFA3												NDUFA3	SHCBP1			FAM207A
	WLS	NUF2												NUF2	SBF1			UBE2G1
	HERPUD1	PJA2												PJA2	CHDH			DLGAP5
	RNF145	EFCAB14												EFCAB14	TYSND1			ANLN
	MLPH	CUEDC2												CUEDC2	SENP3			NDC80
	SERF2	RNF187												RNF187	FANCI			CHAF1A
	DCD	CEBPB												CEBPB	TPX2			ECT2
	RNF167	TNK2												TNK2	PACSIN3			KIFC1
	GJB1	PDP2												PDP2	PKN1			TTK
	RNF220	RAD51												RAD51	MPP6			FPGS
	UBN1	NSMCE4A												NSMCE4A	SLC4A4			CCNB1
	OAZ2	MSH6												MSH6	AKT1			EDF1
	ZNF703	GASK1B												GASK1B	BRD3			YRDC
	PCGF3	ARG2												ARG2	NSD2			ARPP19
	NR3C1	TMEM164												TMEM164	CENPF			MID1IP1
	B2RBV5	SPDL1												SPDL1	ATAD2			CPTP
	SESN3	FAM49A												FAM49A	SPTLC3			AURKB
	ARHGEF9	SRD5A3												SRD5A3	CDC123			CDCA3
	SLC52A2	BMPR2												BMPR2	CIT			ALKBH7
	NKIRAS1	RIT1												RIT1	FAM83D			FADS1
	SLC7A11	STK17B												STK17B	ARF6			AAMP
	MAGEA5	SPIN4												SPIN4	ARHGEF12			SQLE
	FGFRL1	KLHL42												KLHL42	NF2			UBE2T
	DMKN	TWSG1												TWSG1	SLC39A10			DUSP9
	OCSTAMP	TMEM59												TMEM59	OCIAD2			INCENP
	OR13C8	WLS												WLS	STK25			UBE2C
		HERPUD1												HERPUD1	CDCA8			MAGED1
		RNF145												RNF145	DJC10			CD151
		MLPH												MLPH	BICD2			FAR1
		SPC3												SPC3	MORC2			PDCD2
		C6orf89												C6orf89	DLG3			SLBP
		DCD												DCD	FIBP			MIS18A
		RNF167												RNF167	POLR2D			FKBP14
		GJB1												GJB1	GNG12			SCD
		UBN1												UBN1	CHAF1B			C1orf112
		OAZ2												OAZ2	PIEZO1			CDCA5
		CEP250												CEP250	GOPC			EIF1AD
		ZKSCAN1												ZKSCAN1	KIF20A			CC2
		PCGF3												PCGF3	FANCD2			KNSTRN
		ATRAID												ATRAID	DAG1			ZWINT
		NR3C1												NR3C1	BUB1B			BIRC5
		B2RBV5												B2RBV5	JAG1			POLE4
		SESN3												SESN3	CBX4			DESI1
		CEP76												CEP76	NXF2			CCNB2
		ANTXR1												ANTXR1	RACGAP1			VHL
		APBA2												APBA2	IQGAP3			CEP85
		SLC52A2												SLC52A2	AR			SLC1A4
		NKIRAS1												NKIRAS1	CIP2A			TRIM27
		SHISA5												SHISA5	CD81			JAG2
		ATOH7												ATOH7	PAN2			SLC38A1
		H1FOO												H1FOO	MAD2L1			ZHX2
		MAGEA5												MAGEA5	SIL1			SLC2A1
		CREB3L4												CREB3L4	ZDHHC5			SKA3
		FGFRL1												FGFRL1	REEP6			UGT8
		ALKAL2												ALKAL2	TMEM33			WEE1
		DMKN												DMKN	TFB1M			CHEK1
		ATP2C2												ATP2C2	EPN3			USP32
		OCSTAMP												OCSTAMP	HP1BP3			ZNF460
		OR13C8												OR13C8	PTRH1			NUSAP1
		OCSTAMP													KIAA0319L			PDCL
		OR13C8													ACSL4			TFAP4
															APOO			CPEB4
															SNX17			HELLS
															NEO1			SPINT2
															SPC24			PRR15L
															ARMC6			WDR76
															PLOD2			UNC93B1
															PAAF1			CAMKK2
															MLF2			MRFAP1
															TIMMDC1			GINS2
															NECTIN1			ZHX1
															CKS1B			PYROXD1
															SSR1			NUF2
															GPRASP2			MELK
															MTR			KIF18B
															PRORP			CUEDC2
															TAOK2			XRCC3
															STEAP1			SLC7A2
															MAGEA10			KLF16
															IMPA2			ARG2
															IGSF8			BLM
															STK4			SSBP3
															SLC25A36			LZTS2
															HMMR			SKA1
															POLRMT			RLIM
															IGFBP3			SLC29A1
															RAB17			KLRG2
															HS2ST1			HMGCR
															MORF4L2			ZNRF2
															ESRRA			PCLAF
															MBP			HERPUD1
															AURKA			CBX2
															BCKDK			TEX30
															UBE2S			RAD54B
															PODXL2			PLPP3
															PLK1			SERF2
															LPCAT4			LTBR
															BOLA1			FOXRED2
															DLGAP5			BRCA1
															ANLN			FOXJ2
															AA			A40
															TBX3			HJURP
															KDM5C			NEK1
															NDC80			MTG2
															VMP1			CHURC1
															TOP3A			CDC7
															UVSSA			ADIPOR1
															CHAF1A			CD320
															ECT2			SESN3
															PIP5K1A			JPH1
															LAMC1			CEP76
															RAB24			ZFAND6
															KIFC1			SLC52A2
															GINS4			GGA2
															TTK			SDC2
															PRPF18			SINHCAF
															CTDSPL2			MAFB
															CDCA2			TNFRSF10A
															MAGI1			HSF2
															TUT1			ZNF573
															FPGS			FRMPD4
															POMK			ATAD5
															PRAME			ZNF462
															TMEM161A			ZNF706
															PATZ1			DOT1L
															CCNB1			IFM2
															PMS1			PRR11
															MMP15			SELENOK
															KIF23			TAF4B
															PTCD1			ZNF770
															MAGEA1			ASPM
															NMT1			UNC13A
															POGLUT2			VGF
															BRD2			CHGA
															FAM3C			IGF1R
															MID1IP1			CRIM1
															EIF4EBP2			EFNB2
															MTFR1L			KLK2
															COX15			SAPCD2
															OAT			CPLX2
															LAMB2			PCNX3
															KDM4A			STXBP6
															SPC25			MLLT11
															GPAA1			VWA1
															CPTP			CPLX1
															OMA1			ZNF3
															AURKB			ENG
															APOL2			MPHOSPH9
															NFRKB			GPSM2
															CKS2			FBXO5
															CRACR2B			NMT2
															SLC37A4			ZNF146
															CDCA3			OLFM1
															TXNL4B			UBL3
															ALKBH7			TCF12
															KRT4			ELF1
															MAGEA3			GPBP1
															PEPLD			MFAP3
															TAF7			ZNF587B
															BARD1			SENP5
															GGA1			PTP4A3
															GPAT4			RERG
															KIF15			ANKRD11
															AAMP			SKA2
															PXDN			ZNF664
															PANX1			CEP295
															ATN1			PLAAT3
															SQLE			OAF
															CD63			SOX13
															UBE2T			APLP1
															RPUSD4			BMP8B
															MIGA1			PMEPA1
															COQ8B			ZNF133
															MGME1			GAL
															RNF10			VWA3B
															AIF1L			AKIRIN2
															ARRB2			FLJ32790
															DUSP9
															KCNK1
															SYT4
															INCENP
															NUMBL
															P3H4
															LRRC20
															SLC38A2
															RAD51C
															SLC7A6
															UBE2C
															TFPI
															MAGED1
															COA4
															ALG3
															PHF8
															CD151
															PLPP1
															PIGN
															DPH1
															CAMK2D
															MLST8
															SLC5A3
															SESN2
															NCAPH2
															PLEKHG3
															STK32C
															NTHL1
															SUMO1
															SCD
															IGFBP2
															CDCA5
															NCBP2AS2
															HMCES
															RAI1
															CC2
															WBP2
															MYRIP
															MAU2
															CENPI
															ACAP3
															MRM1
															GCSAM
															WDR24
															SLC9A6
															CCDC80
															PLA2G6
															RMI1
															ZWINT
															PTCD2
															PLA2G2A
															ACTR6
															SHKBP1
															XPR1
															BIRC5
															GTF2A1
															RAB23
															POLE4
															MTERF3
															GINS1
															CCNB2
															IGSF3
															SUDS3
															HMG20B
															SLC1A4
															TRIM27
															PKMYT1
															SMYD3
															HOXB13
															ARGLU1
															ERG28
															JAG2
															PAPOLG
															WNT5A
															CDC25C
															CKAP2L
															SLC38A1
															PEX7
															LPL
															DEPTOR
															TMEM132A
															TMCO6
															CERS6
															PI4K2B
															SLC2A1
															BOD1
															RHOB
															ALAS1
															NR2F6
															GMNN
															CENPO
															NSMCE3
															CHEK1
															FAM160B2
															CERS4
															ZNF687
															F1
															PLD3
															CAMK2N1
															SMPDL3A
															CHPF
															VANGL1
															NUSAP1
															DERPC
															C18orf32
															CLDND1
															PYGO2
															ARL2BP
															WDTC1
															FZD6
															TRUB2
															CMC1
															ORMDL3
															B4GAT1
															TFAP4
															LIAT1
															KRTCAP3
															UBE3B
															HELLS
															FANCG
															PRR15L
															WDR76
															ILRUN
															SPICE1
															C1orf21
															TIPIN
															UNC93B1
															SERINC5
															OXLD1
															CAMKK2
															STC2
															DBF4
															MRFAP1
															GINS2
															MPP2
															NUPR1
															SLC39A9
															ZHX1
															TLL1
															DPAGT1
															ZNF121
															TXNDC16
															NDUFA3
															TRIM14
															BCL9L
															SCD5
															CTSL
															PJA2
															FUT11
															KDM1B
															EFCAB14
															METTL8
															KIF18B
															UQCC2
															PRR12
															CUEDC2
															XRCC3
															RNF187
															CEBPB
															ZMYM1
															TNK2
															MED30
															FLVCR1
															PDP2
															RAD51
															NSMCE4A
															LEF1
															MSH6
															KBTBD6
															DHDDS
															PBLD
															TMEM141
															GASK1B
															ARG2
															SPIN1
															TMEM164
															AMOT
															BRMS1
															NDUFA7
															SSBP3
															SPDL1
															FAM117A
															LZTS2
															TGFBR1
															SKA1
															INPP5K
															MEST
															CENPE
															BMPR2
															USP37
															SLC29A1
															BRCA2
															RALGAPA1
															STK17B
															SMUG1
															MYO10
															PIAS2
															SPIN4
															HMGCR
															CCND1
															SHQ1
															KLHL42
															TSPAN9
															TMEM59
															PCDHGC3
															SLC39A3
															CDC42SE2
															ARV1
															WLS
															PCLAF
															HERPUD1
															CBX2
															TEX30
															RAB40C
															RNF145
															RAD54B
															CEP41
															AP4S1
															MLPH
															CTNNBIP1
															SERF2
															PLEKHJ1
															HIF1AN
															SPC3
															C6orf89
															DCD
															PHETA1
															JAK2
															TTC8
															RNF167
															GJB1
															RNF220
															UBN1
															OAZ2
															CENPX
															CERS5
															CEP250
															MGAT5
															SFT2D2
															FRRS1
															ZNF703
															PCGF3
															EF3
															WDR62
															RMI2
															ATRAID
															NR3C1
															TCEAL1
															SDHAF3
															B2RBV5
															ELK4
															CCDC88A
															FANCF
															NECTIN3
															SESN3
															JPH1
															PANX2
															CEP76
															ANTXR1
															ARHGEF9
															SLC1A1
															RTN4RL1
															SH3BP2
															APBA2
															ERVMER34-1
															PHF21A
															PET100
															SLC52A2
															GGA2
															AZIN2
															TDRD6
															TNRC18
															DBNDD1
															MMRN2
															SLCO4A1
															NKIRAS1
															PDE9A
															COA8
															SLC7A11
															C16orf96
															PTTG1IP
															TMEM19
															SHISA5
															IP6K3
															SORBS1
															BCL3
															DTL
															PTTG1
															FICD
															GAS2L3
															H1FOO
															RNF5
															ATXN7L2
															MAGEA5
															SERP1
															CARD14
															EME1
															CREB3L4
															FGFRL1
															CHCHD5
															FAM53B
															ARHGDIG
															PAIP2B
															NIBAN3
															CEP83
															P2RY14
															DMKN
															F13A1
															ATP2C2
															OCSTAMP
															ATP2C2
															OCSTAMP
